# The ABCF ATPase New1 resolves translation termination defects associated with specific tRNA^Arg^ and tRNA^Lys^ isoacceptors in the P site

**DOI:** 10.1101/2024.05.29.596377

**Authors:** Kathryn Turnbull, Helge Paternoga, Esther von der Weth, Artyom A. Egorov, Agnieszka A. Pochopien, Yujie Zhang, Lilit Nersisyan, Tõnu Margus, Marcus J.O. Johansson, Vicent Pelechano, Daniel N. Wilson, Vasili Hauryliuk

## Abstract

The efficiency of translation termination is determined by the nature of the stop codon as well as its context. In eukaryotes, recognition of the A-site stop codon and release of the polypeptide are mediated by release factors eRF1 and eRF3, respectively. Translation termination is modulated by other factors which either directly interact with release factors or bind to the E-site and modulate the activity of the peptidyl transferase center. Previous studies suggested that the *Saccharomyces cerevisiae* ABCF ATPase New1 is involved in translation termination and/or ribosome recycling, however, the exact function remained unclear. Here, we have applied 5PSeq, single-particle cryo-EM and readthrough reporter assays to provide insight into the biological function of New1. We show that the lack of New1 results in ribosomal stalling at stop codons preceded by a lysine or arginine codon and that the stalling is not defined by the nature of the C-terminal amino acid but rather by the identity of the tRNA isoacceptor in the P-site. Collectively, our results suggest that translation termination is inefficient when ribosomes have specific tRNA isoacceptors in the P-site and that the recruitment of New1 rescues ribosomes at these problematic termination contexts.
