## Supplementary Table 1 for "The ABCF ATPase New1 resolves translation termination defects associated with specific tRNA^Arg^ and tRNA^Lys^ isoacceptors in the P site"

### Sheet: Strains
	Strain	Genotype	Reference
S. cerevisiae	MYJ1170	MATa ura3Δ0	PMID: 31299085
	MYJ1171	MATα ura3Δ0	PMID: 31299085
	MYJ1173	MATα ura3Δ0 new1Δ::kanMX6	PMID: 31299085
	UMY2836	MATa/MATα ura3Δ0/ura3Δ0 leu2Δ0/leu2Δ0 his3Δ1/his3Δ1 met15Δ0/MET15 lys2Δ0/LYS2	PMID: 31465447
	VHY61	MATa ura3Δ0 leu2Δ0 met15Δ0 his3Δ1::FRP880 (PACT1(1-520)-LexA-ER-haB112-TCYC1, HIS3)	PMID: 31299085
	MJY1092	MATα ura3Δ0 leu2Δ0 his3Δ1 new1Δ::kanMX6	This study
	VHY68	MATα ura3Δ0 leu2Δ0 his3Δ1::FRP880 (PACT1(1-520)-LexA-ER-haB112-TCYC1, HIS3) new1Δ::kanMX6	This study
	VHY75	MATa ura3Δ0 tr(ccu)jΔ::natMX6	This study
	VHY87	MATα ura3Δ0 tr(ccu)jΔ::natMX6	This study
	VHY88	MATα ura3Δ0 tr(ccu)jΔ::natMX6 new1Δ::kanMX6	This study

### Sheet: Plasmids
Plasmid	Genotype	Reference	primer pairs used for cloning
pAG25	pFA6a-natMX6 ampR	PMID: 10514571
pDB723	PPGK1-Renilla-UAACcassette-Firefly-TCYC2, URA3, ampR, 2μ ori	ref marcus?
VHp893	pDB723, lacking BamHI1	PEP facility Umeå University
VHp776	pKTVH12-Ser-Thr-Cys-Asp-stop (GAT_TAA_C)	this work	56, 57
VHp777	pKTVH12-Ser-Thr-Cys-Asp-non stop (GAT_CAA_C)	this work	58, 59
VHp778	pKTVH12-Ser-Thr-Cys-Asp-stop (GAT_TAG_)	this work	60, 61
VHp779	pKTVH12-Ser-Thr-Cys-Asp-non stop (GAT_CAG_C)	this work	62, 63
VHp780	pKTVH12-Ser-Thr-Cys-Asp-stop (GAT_TGA_C)	this work	64, 65
VHp781	pKTVH12-Ser-Thr-Cys-Asp-non stop (GAT_CGA_C)	this work	66, 67
VHp782	pKTVH12-Ser-Thr-Cys-Lys-stop (AAA_TAA_C)	this work	68, 69
VHp783	pKTVH12-Ser-Thr-Cys-Lys-non stop (AAA_CAA_C)	this work	70, 71
VHp784	pKTVH12-Ser-Thr-Cys-Lys-stop (AAA_TAG_C)	this work	72, 73
VHp785	pKTVH12-Ser-Thr-Cys-Lys-non stop (AAA_CAG_C)	this work	74, 75
VHp786	pKTVH12-Ser-Thr-Cys-Lys-stop (AAA_TGA_C)	this work	76, 77
VHp787	pKTVH12-Ser-Thr-Cys-Lys-non stop (AAA_CGA_C)	this work	78, 79
VHp788	pKTVH12-Ser-Thr-Cys-Lys-stop (AAA_TGA_A)	this work	119,120
VHp789	pKTVH12-Ser-Thr-Cys-Lys-non stop (AAA_CGA_A)	this work	121, 122
VHp790	pKTVH12-Ser-Thr-Cys-Lys-stop (AAA_TGA_T)	this work	123, 124
VHp791	pKTVH12-Ser-Thr-Cys-Lys-non stop (AAA_CGA_T)	this work	125, 126
VHp792	pKTVH12-Ser-Thr-Cys-Lys-stop (AAA_TGA_G)	this work	127, 128
VHp793	pKTVH12-Ser-Thr-Cys-Lys-non stop (AAA_CGA_G)	this work	129, 130
VHp794	pKTVH12-Ser-Thr-Cys-Lys-stop (AAG_TGA_C)	this work	131, 132
VHp795	pKTVH12-Ser-Thr-Cys-Lys-non stop (AAG_CGA_C)	this work	133, 134
VHp796	pKTVH12-Ser-Thr-Cys-Arg-stop (AGG_TGA_C)	this work	135, 136
VHp797	pKTVH12-Ser-Thr-Cys-Arg-non stop (AGG_CGA_C)	this work	137, 138
VHp798	pKTVH12-Ser-Thr-Cys-Arg-stop (AGA_TGA_C)	this work	139, 140
VHp799	pKTVH12-Ser-Thr-Cys-Arg-non stop (AGA_CGA_C)	this work	141, 142
pRS316	YCp CEN6/ARS4 URA3 ampR	PMID: 9483801
VHp262	pRS316-insul-(lexA-box)4-PminCYC1-NEW1-TAP	PMID: 31299085
VHp692	pIMK3-lmo0919-HTF	PMID: 34117249
VHp911	pRS316-insul-(lexA-box)4-PminCYC1-NEW1-HTF	this work	14, 15 + 16,17

### Sheet: Oligos
Oligo	Sequence	Usage/description
VHKT14	TATATAAACTCATTTACTTATGTAGGAATAAAG	VHp262 Fw plasmid amplification
VHKT15	ATCTTCTTCATCGTCAGTATC	VHp262 Rv plasmid amplification
VHKT16	atactgacgatgaagaagatGGCCATCATCATCATCATC	His6-TEV-FLAG3 (HTF) Fw amplification
VHKT17	ataagtaaatgagtttatataTCAGCCTTTGTCATCGTC	His6-TEV-FLAG3 (HTF) Rw amplification
VHKT56	TCG ACG TGC GAT TAA CCG TTC G	Fw Ser-Thr-Cys-Asp-stop (GAT_TAA_C)
VHKT57	GA TCC GAA CGG TTA ATC GCA CG	Rv Ser-Thr-Cys-Asp-stop (GAT_TAA_C)
VHKT58	TCG ACG TGC GAT CAA CCG TTC G	Fw Ser-Thr-Cys-Asp-non stop (GAT_CAA_C)
VHKT59	GA TCC GAA CGG TTG ATC GCA CG	Rv Ser-Thr-Cys-Asp-non stop (GAT_CAA_C)
VHKT60	TCG ACG TGC GAT TAG CCG TTC G	Fw Ser-Thr-Cys-Asp-stop (GAT_TAG_)
VHKT61	GA TCC GAA CGG CTA ATC GCA CG	Rw Ser-Thr-Cys-Asp-stop (GAT_TAG_)
VHKT62	TCG ACG TGC GAT CAG CCG TTC G	Fw Ser-Thr-Cys-Asp-non stop (GAT_CAG_C)
VHKT63	GA TCC GAA CGG CTG ATC GCA CG	Rw Ser-Thr-Cys-Asp-non stop (GAT_CAG_C)
VHKT64	TCG ACG TGC GAT TGA CCG TTC G	Fw Ser-Thr-Cys-Asp-stop (GAT_TGA_C)
VHKT65	GA TCC GAA CGG TCA ATC GCA CG	Rw Ser-Thr-Cys-Asp-stop (GAT_TGA_C)
VHKT66	TCG ACG TGC GAT CGA CCG TTC G	Fw Ser-Thr-Cys-Asp-non stop (GAT_CGA_C)
VHKT67	GA TCC GAA CGG TCG ATC GCA CG	Rw Ser-Thr-Cys-Asp-non stop (GAT_CGA_C)
VHKT68	TCG ACG TGC AAA TAA CCG TTC G	Fw Ser-Thr-Cys-Lys-stop (AAA_TAA_C)
VHKT69	GA TCC GAA CGG TTA TTT GCA CG	Rw Ser-Thr-Cys-Lys-stop (AAA_TAA_C)
VHKT70	TCG ACG TGC AAA CAA CCG TTC G	Fw Ser-Thr-Cys-Lys-non stop (AAA_CAA_C)
VHKT71	GA TCC GAA CGG TTG TTT GCA CG	Rw Ser-Thr-Cys-Lys-non stop (AAA_CAA_C)
VHKT72	TCG ACG TGC AAA TAG CCG TTC G	Fw Ser-Thr-Cys-Lys-stop (AAA_TAG_C)
VHKT73	GA TCC GAA CGG CTA TTT GCA CG	Rv Ser-Thr-Cys-Lys-stop (AAA_TAG_C)
VHKT74	TCG ACG TGC AAA CAG CCG TTC G	Fw Ser-Thr-Cys-Lys-non stop (AAA_CAG_C)
VHKT75	GA TCC GAA CGG CTG TTT GCA CG	Rw Ser-Thr-Cys-Lys-non stop (AAA_CAG_C)
VHKT76	TCG ACG TGC AAA TGA CCG TTC G	Fw Ser-Thr-Cys-Lys-stop (AAA_TGA_C)
VHKT77	GA TCC GAA CGG TCA TTT GCA CG	Rw Ser-Thr-Cys-Lys-stop (AAA_TGA_C)
VHKT78	TCG ACG TGC AAA CGA CCG TTC G	Fw Ser-Thr-Cys-Lys-non stop (AAA_CGA_C)
VHKT79	GA TCC GAA CGG TCG TTT GCA CG	Rw Ser-Thr-Cys-Lys-non stop (AAA_CGA_C)
VHKT119	TCG ACG TGC AAA TGA ACG TTC G	Fw Ser-Thr-Cys-Lys-stop (AAA_TGA_A)
VHKT120	GA TCC GAA CGT TCA TTT GCA CG	Rw Ser-Thr-Cys-Lys-stop (AAA_TGA_A)
VHKT121	TCG ACG TGC AAA CGA ACG TTC G	Fw Ser-Thr-Cys-Lys-non stop (AAA_CGA_A)
VHKT122	GA TCC GAA CGT TCG TTT GCA CG	Rw Ser-Thr-Cys-Lys-non stop (AAA_CGA_A)
VHKT123	TCG ACG TGC AAA TGA TCG TTC G	Fw Ser-Thr-Cys-Lys-stop (AAA_TGA_T)
VHKT124	GA TCC GAA CGA TCA TTT GCA CG	Rw Ser-Thr-Cys-Lys-stop (AAA_TGA_T)
VHKT125	TCG ACG TGC AAA CGA TCG TTC G	Fw Ser-Thr-Cys-Lys-stop (AAA_TGA_G)
VHKT126	GA TCC GAA CGA TCG TTT GCA CG	Rw Ser-Thr-Cys-Lys-non stop (AAA_CGA_T)
VHKT127	TCG ACG TGC AAA TGA GCG TTC G	Fw Ser-Thr-Cys-Lys-stop (AAA_TGA_G)
VHKT128	GA TCC GAA CGC TCA TTT GCA CG	Rw Ser-Thr-Cys-Lys-stop (AAA_TGA_G)
VHKT129	TCG ACG TGC AAA CGA GCG TTC G	Fw Ser-Thr-Cys-Lys-non stop (AAA_CGA_G)
VHKT130	GA TCC GAA CGC TCG TTT GCA CG	Rw Ser-Thr-Cys-Lys-non stop (AAA_CGA_G)
VHKT131	TCG ACG TGC AAG TGA CCG TTC G	Fw Ser-Thr-Cys-Lys-stop (AAG_TGA_C)
VHKT132	GA TCC GAA CGG TCA CTT GCA CG	Rw Ser-Thr-Cys-Lys-stop (AAG_TGA_C)
VHKT133	TCG ACG TGC AAG CGA CCG TTC G	Fw Ser-Thr-Cys-Lys-non stop (AAG_CGA_C)
VHKT134	GA TCC GAA CGG TCG CTT GCA CG	Rw Ser-Thr-Cys-Lys-non stop (AAG_CGA_C)
VHKT135	TCG ACG TGC AGG TGA CCG TTC G	Fw Ser-Thr-Cys-Arg-stop (AGG_TGA_C)
VHKT136	GA TCC GAA CGG TCA CCT GCA CG	Rw Ser-Thr-Cys-Arg-stop (AGG_TGA_C)
VHKT137	TCG ACG TGC AGG CGA CCG TTC G	Fw Ser-Thr-Cys-Arg-non stop (AGG_CGA_C)
VHKT138	GA TCC GAA CGG TCG CCT GCA CG	Rw Ser-Thr-Cys-Arg-non stop (AGG_CGA_C)
VHKT139	TCG ACG TGC AGA TGA CCG TTC G	Fw Ser-Thr-Cys-Arg-stop (AGA_TGA_C)
VHKT140	GA TCC GAA CGG TCA TCT GCA CG	Rw Ser-Thr-Cys-Arg-stop (AGA_TGA_C)
VHKT141	TCG ACG TGC AGA CGA CCG TTC G	Fw Ser-Thr-Cys-Arg-non stop (AGA_CGA_C)
VHKT142	GA TCC GAA CGG TCG TCT GCA CG	Rw Ser-Thr-Cys-Arg-non stop (AGA_CGA_C)
VHKT207	TATGCAACTTAGGTACCTCATATTTCTTAGAGTTCAACCAAGTTGcgtacgctgcaggtcgac	tR(CCU)J deletion U/S + natMX4
VHKT208	GTCTGAATTTTTTCTATAAAGAAACGAAAAAAAAAAAATAATCAAatcgatgaattcgagctcg	tR(CCU)J deletion D/S + natMX4
oMJ489	ACTGTAAATACAACGACAATCAGTGCTAATTCAACTCAGGCGGATCCCCGGGTTAATTAA
oMJ490	AAACGAAGTTAGCGAAGATAAAACACTAGCCAGTAGGCTTGAATTCGAGCTCGTTTAAAC
oMJ574	marcus sequence	tR(CCU) northern probe
oMJ591	marcus sequence	5.83 S rRNA northern probe
