## Supplementary Table 3 for "The ABCF ATPase New1 resolves translation termination defects associated with specific tRNA^Arg^ and tRNA^Lys^ isoacceptors in the P site"

### Sheet: WT vs new1, Psite codon_aa
		geomean QS
C-terminal amino acid/ codon	Instances	new1Δ	WT	fold change
R	198	21.6549	6.27777	3.44946
AGA	56	7.46206	5.55864	1.34243
AGG	49	62.0155	6.5974	9.39999
CGA	15	24.1573	6.55308	3.68641
CGC	11	24.1263	7.49116	3.22063
CGG	6	12.6611	9.14531	1.38444
CGT	61	24.892	6.23005	3.99547
K	477	18.286	5.58799	3.27238
AAA	371	24.3423	5.73882	4.24169
AAG	106	6.71852	5.09063	1.31978
N	279	12.7376	5.39833	2.35955
AAC	130	12.9866	5.87817	2.20929
AAT	149	12.5243	5.01178	2.49897
D	222	7.65852	5.50022	1.3924
GAC	75	7.90689	5.55282	1.42394
GAT	147	7.53482	5.47358	1.37658
E	259	6.27042	5.70115	1.09985
GAA	179	6.15027	5.72935	1.07347
GAG	80	6.5478	5.63855	1.16126
Q	172	5.98208	5.53887	1.08002
CAA	115	6.18486	5.8561	1.05614
CAG	57	5.59297	4.95019	1.12985
H	94	5.43531	4.96274	1.09522
CAC	31	4.94051	4.67866	1.05597
CAT	63	5.69668	5.1088	1.11507
P	79	7.95426	6.32341	1.25791
CCA	36	8.92172	6.01031	1.4844
CCC	8	5.32561	6.77427	0.786152
CCG	7	5.5254	6.50571	0.849315
CCT	28	8.43039	6.57166	1.28284
Y	109	5.01	4.53	1.11
TAC	51	5.10176	4.93172	1.03448
TAT	58	4.93393	4.20508	1.17333
W	71	6.96485	5.25674	1.32494
TGG	71	6.96485	5.25674	1.32494
S	233	9.84867	5.94199	1.65747
AGC	31	20.0445	6.53699	3.06632
AGT	54	21.3046	5.90122	3.6102
TCA	60	6.15615	5.75964	1.06884
TCC	27	6.50693	5.18099	1.25592
TCG	20	6.58871	5.79387	1.13719
TCT	41	6.6225	6.46972	1.02361
T	125	8.30134	6.02421	1.378
ACA	39	7.65386	4.96248	1.54234
ACC	23	8.97223	5.80749	1.54494
ACG	19	11.5687	8.97148	1.2895
ACT	44	7.42206	6.1399	1.20882
G	85	7.83712	6.70638	1.16861
GGA	22	7.33569	7.28815	1.00652
GGC	18	6.53451	5.74826	1.13678
GGG	7	11.7037	9.58796	1.22066
GGT	38	8.24314	6.43708	1.28057
A	218	6.00132	5.19169	1.15595
GCA	65	6.83124	5.85357	1.16702
GCC	32	7.55417	4.56254	1.65569
GCG	19	4.92283	5.29666	0.929421
GCT	102	5.33422	4.98978	1.06903
M	79	5.97145	4.41869	1.35141
ATG	79	5.97145	4.41869	1.35141
C	35	6.92082	5.32244	1.30031
TGC	9	7.91822	5.10798	1.55017
TGT	26	6.60569	5.39875	1.22356
F	183	5.79079	4.80134	1.20608
TTC	59	5.38055	4.25865	1.26344
TTT	124	5.99683	5.08332	1.17971
L	371	5.36	4.66	1.15
CTA	47	6.29204	5.2162	1.20625
CTC	22	5.61145	4.31871	1.29934
CTG	42	5.6593	4.79783	1.17955
CTT	52	5.13596	4.47535	1.14761
TTA	130	5.09141	4.60142	1.10649
TTG	78	5.17364	4.60951	1.12238
V	195	6.68714	5.11743	1.30674
GTA	63	6.2012	5.4189	1.14436
GTC	25	4.86964	5.55893	0.876004
GTG	28	15.6365	5.32821	2.93466
GTT	79	5.81045	4.69507	1.23756
I	245	6.23962	5.01069	1.24526
ATA	102	6.8045	4.92075	1.38282
ATC	37	4.98045	4.54977	1.09466
ATT	106	6.21026	5.27346	1.17764

### Sheet: WT vs new1 stop_ext stop codon
		geomean QS
Stop codon	Instances	new1Δ	WT	fold change
UAA	1830	8.00682	5.18032	1.54562
UAA-A	681	7.62659	5.11811	1.49012
UAA-G	428	8.05862	5.1087	1.57743
UAA-T	536	7.97087	5.30885	1.50143
UAA-C	185	9.55918	5.2098	1.83485
UAG	796	8.54621	5.27876	1.61898
UAG-A	316	8.24566	5.22804	1.5772
UAG-G	127	7.95306	4.95807	1.60406
UAG-T	241	8.72234	5.14098	1.69663
UAG-C	112	9.81751	6.16516	1.59242
UGA	1103	8.78176	5.7582	1.52509
UGA-A	419	8.41887	5.8973	1.42758
UGA-G	218	8.15402	5.85253	1.39325
UGA-T	371	8.78523	5.33339	1.64721
UGA-C	95	12.5216	6.73528	1.85911

### Sheet: Pulldown vs Lysate, Psite codon
		geomean QS
C-terminal amino acid/ codon	Instances	new1Δ	WT	fold change
R	93	7.75174	8.20345	0.944936
AGA	25	6.21334	6.20502	1.00134
AGG	27	8.63829	9.61458	0.898457
CGA	1	10.0976	10.35	0.97561
CGC	4	11.2066	8.44851	1.32645
CGG	3	15.7281	16.9615	0.927281
CGT	33	7.46257	8.24457	0.90515
K	258	7.58576	8.18465	0.926827
AAA	206	7.86456	8.54563	0.920302
AAG	52	6.57507	6.89837	0.953134
N	152	7.86658	8.19467	0.959963
AAC	78	8.14928	8.24523	0.988363
AAT	74	7.57921	8.14171	0.930911
D	114	7.26756	5.81498	1.2498
GAC	34	7.46141	5.19274	1.43689
GAT	80	7.18671	6.10151	1.17786
E	127	7.60832	6.20126	1.2269
GAA	85	7.78278	6.48735	1.19969
GAG	42	7.26711	5.6603	1.28388
Q	83	5.93401	5.83857	1.01635
CAA	53	5.5565	5.99606	0.926691
CAG	30	6.66473	5.57037	1.19646
H	47	6.07827	6.76118	0.898996
CAC	13	4.65949	6.29395	0.740313
CAT	34	6.72852	6.94885	0.968293
P	25	6.98221	9.37949	0.744412
CCA	13	9.49791	12.7738	0.743545
CCC	2	6.33975	10.777	0.588268
CCG	2	7.44046	2.99012	2.48834
CCT	8	4.26987	7.29865	0.585022
Y	62	5.11353	5.03224	1.01615
TAC	29	5.29777	5.76866	0.918371
TAT	33	4.95693	4.46311	1.11064
W	25	6.57384	5.86089	1.12165
TGG	25	6.57384	5.86089	1.12165
S	75	6.02447	6.56041	0.918308
AGC	9	8.84941	10.132	0.873413
AGT	16	6.49553	8.42618	0.770875
TCA	21	5.22697	5.96772	0.875873
TCC	8	6.06914	6.15603	0.985885
TCG	6	7.2358	5.45156	1.32729
TCT	15	4.98476	4.92262	1.01262
T	39	5.49631	6.36493	0.863531
ACA	10	4.75974	6.33549	0.751282
ACC	6	5.51089	6.91082	0.79743
ACG	5	7.89036	10.3172	0.764779
ACT	18	5.38004	5.42915	0.990954
G	40	7.03632	9.53459	0.737978
GGA	9	5.71337	7.79406	0.733041
GGC	8	6.42448	8.19263	0.784178
GGG	3	5.8853	8.78449	0.669964
GGT	20	8.23169	11.2301	0.733002
A	135	5.75478	7.45254	0.77219
GCA	25	6.56182	8.80246	0.745454
GCC	18	5.59246	6.4691	0.864488
GCG	9	3.8403	4.72368	0.812987
GCT	83	5.81573	7.67943	0.757313
M	42	5.66768	7.00296	0.809327
ATG	42	5.66768	7.00296	0.809327
C	21	6.66602	6.52518	1.02158
TGC	3	5.22504	4.4632	1.17069
TGT	18	6.94218	6.95158	0.998648
F	90	5.46744	6.44294	0.848594
TTC	28	5.05629	5.85797	0.863146
TTT	62	5.66392	6.72592	0.842103
L	167	4.94919	5.63077	0.878954
CTA	14	5.59753	7.41481	0.754912
CTC	6	3.98198	4.26492	0.933658
CTG	10	4.80032	3.94294	1.21745
CTT	14	4.52582	5.82053	0.777561
TTA	69	4.70883	5.61451	0.83869
TTG	54	5.38665	5.74797	0.937139
V	89	6.47993	8.10748	0.799254
GTA	28	6.01372	7.65387	0.78571
GTC	9	7.91879	8.29591	0.954541
GTG	15	8.3163	10.4614	0.79495
GTT	37	5.90197	7.59454	0.777134
I	100	5.62198	6.35934	0.884051
ATA	33	5.47532	5.96561	0.917814
ATC	17	5.21962	5.47401	0.953527
ATT	50	5.86721	6.9802	0.84055
